# Multiplexed Perturbation Enables Scalable Pooled Screens

**DOI:** 10.1101/2025.08.14.669942

**Authors:** Stefan Oberlin, Neil Tay, Albert Xue, Harold Pimentel, Michael T McManus

## Abstract

CRISPR-based genetic perturbation screens have revolutionized the ability to link genes to cellular phenotypes with unprecedented precision and scale. However, conventional pooled CRISPR screens require large cell numbers to achieve adequate sgRNA representation, posing technical and financial challenges. Here, we investigate the impact of co-delivery of multiple guide RNAs via high multiplicity of infection (MOI) in pooled CRISPR interference (CRISPRi) screens as a strategy to enhance screening efficiency while reducing cell numbers. We systematically evaluate screen performance across varying MOIs, assessing the effects of multiplexing on knockdown efficiency, sgRNA representation, and potential interference of multiple sgRNA phenotypes. Our data demonstrate that sgRNA multiplexing (MOI 2.5-10) can maintain screen performance while enabling significant reductions in cell number requirements. We further apply these optimized conditions to conduct a genome-wide CRISPR screen for regulators of the intracellular adhesion molecule ICAM-1, successfully identifying novel candidates using as few as half a million cells. This study provides a framework for adopting multiplexed sgRNA strategies to streamline CRISPR screening applications in resource-limited settings.
