## Supplementary Table 4 for "Multiplexed Perturbation Enables Scalable Pooled Screens"

### Sheet: imatinib tolerance validation
gene	spacer sequence
ACTR5	GGGCACGGGCGTCGCGGAAC
ARID2	GGAGCCCGGAGCCCATTCCT
CUL3	GAGCCGAGCCGGACGTGAGG
DNMT1	GTGGCCGGGACGGCCAGTGT
DPY30	GCAGGGCTCTTAAGAACGAA
GFI1B	GGCTTTGCAGTTCCCACCTC
H2AFZ	GGGTGGTGGGATCTCACCGT
INO80C	GATCAAGACGGAAGTAACAG
KDM1A	GGCGCGGGCAGCGTGAAGCG
LEO1	GCCGCTGCTGCCTCGGTTAG
PBRM1	GTTTGCGGCGGCACCGGGAG
PRKDC	GAGCAGGGAGCAACGCACAC
RNF20	GTGCGAGTTCTGTTCCCGCG
RNF40	GCGTCCGGTGAAATCCAAGA
SET	GGTGAGAGCAGCGAGCCCGG
SMARCA5	GGGTGGAACCTAGAGCCCCG
SMARCE1	GCCGGGTGGGGGGTGAACCA
SUPT7L	GCCGTGACCGAGGAAACCCC
TAF4	GCAGGCGCGCTCGGCCCGAG
TAF6L	GAAGGCTGCTACCGAGACGA
UCHL5	GGTGTGGTTGACGAGCTCGG
WDR5	GGCCCGGCGGGGAACACGTG
WDR82	GCCTGTGCTGGGCCACCGGA
non-targeting	GGAGATGAGTCGTAGCGAGA

### Sheet: ICAM-1 validation
gene	spacer sequence
ACBD4	GGAGGCTCGCCCGGACTAAG
ALOX15	GGCATAGAGCGAGGCCCCAG
ASPDH	GAGGCACCCTCAAGGCACAG
ATP5J	GCGGCCGCACTCACCCACTC
ATP5J2	GGAGTCCAAACAGCCTTACC
ATP5J2-PTCD1	GAGTCCAAACAGCCTTACCT
ATP8B2	GGCCCAAGAGAGCCCCTCTA
B3GAT2	GCTTGCTGCTGGATCCGGAG
BAP1	GGTCTGTGTGTGGGACTGAG
BBC3	GGCGCGCACACTCACCCCGG
BIRC7	GTGTCACGGGGCCCCTGGCA
BTLA	GGTCAGTTTACCTACCCCAG
C19orf55	GTCACCTGCGGTCCATCCCG
C1orf87	GTAGGGCAGCGTCCCCACCC
CHST12	GCGACTAGCGGACCCCCCAG
CLPB	GGCTGAGGGTAGCCACCGGG
CR2	GTCAGAACTAGCACGTGTGC
CRIP3	GGGGGAGTGTGAAACCGGAG
CRTC2	GTACGGAGCGGAGACCGGAG
DNAAF3	GGCGCGCGAGAGCCACCGGG
DPF2	GGCTTCTCGGCCCGAGGCAG
EIF1	GGGAACGTCGGGAAGCGAGG
EIF2B2	GGTGTGGATTCCGCCGGTGA
EIF3C	GGCCCTGCGGTGTGACTCGC
ENO3	GAGCGGAGCCGCGGTCCGGA
FBXO46	GAGGCTGGAGAGGAGCGAGT
FGR	GCCCCGCACGCCGGCACTCG
FLCN	GGCAGGGATGTCACCCGGGG
FUT1	GACAGGCTGCGCGGAGGGGA
GABPA	GTCCCGCGACTAGAAGTGTG
GABPB1	GAGGCGGCCGCGGCATGCTA
GBA2	GCGACTGGGCCCGCAGAGAG
GOLGA5	GTCACCTGAGGACTCCGGAG
HEATR6	GACCAGCTGGGTTCCCGGAG
HIC2	GGCGCTCGGGGCGCGCTAGG
HMG20B	GCTCCGGGCCCGGCATCCCG
HSPA9	GGAGCTGCGCGATGCGGTGG
ICAM4	GGCCCCGCGCCAGAGAGCCA
IGF2	GTCCGCGCTGCGTCCCGGAG
IGLL5	GCTCTGGGAGAGATCCCCAG
INO80	GGGCCTCAGAGAGCGAACCG
KANSL2	GCGAGCGGCGCGGCAGAGTG
KDM1A	GGCGCGGGCAGCGTGAAGCG
LAMA3	GGTGCCCCCGAGCCCCTCTG
LAMTOR4	GGGGGAGCTCCCTACCAGAT
LMO2	GGCGCGCGAGAGGGACCGGG
LRRC16B	GCCGCGGCACATGCTAGACC
MGA	GGACCACAGGGGCGCGCCAA
MOCS1	GCTTGCTGGGATGACCCCGG
MTERF	GAAAGCGAACTACAGTGGAT
MUM1	GGCCGCAGCGGCCGCAACAG
NFRKB	GGCGCCCGCGGTTCAGGTGA
NME1-NME2	GTGGTGCGACCACCACACCC
OXTR	GCGCGCAGACCCCTCCGGAG
PDE8A	GGGCCGCGCTAGGAAAGGTG
PFN1	GGCAGGAAGTGGCGGTGCGA
POMC	GCCAAGCGGCGGCGAAGGAG
PRDM8	GGCTACTGCGGGCCCCTCGG
PRSS50	GGCACCAGCGACCCATCCCG
RAB2B	GGGGCGGACCCGGAACCCAG
RAET1G	GGAAAGGAACCCCCGGAGAG
RBFOX2	GACGCCGGCCGAGGGAGGAA
RBM14-RBM4	GACGACCGGCAGTCCTCCTC
RET	GTCCCCTGTGGAGCGGAGGA
SLC25A27	GCCGGCCGCGGGTCCCTCTG
SLC4A8	GCGAACGGCGACCCCCACCC
SNTB1	GCGTCTGCGAACTCCCGGAG
SUDS3	GCAGCCCCCAACTCGAGGAC
SYN3	GGCCGCGCCGAGGCACCACC
TARDBP	GGGAAGTCAGCCGTGAGACC
TCEB3C	GGCTGCGGCCGCACATCCCG
TNRC6A	GCCGCAGGGCCCGCAACCCG
TOR4A	GCCAGCTGCAGGTAGGGGGT
TSC1	GCTGTGAGGTAAACAGCTGA
TSEN15	GGCGATTCCGAGCCGACCCC
TTI2	GTCCGGATCCTGTTAGACAC
TYK2	GAGCTTGTGTTCCCCCGGAA
WDR5	GCGGACTCAGCTCGACAAGG
WDR61	GAGTGGTGAGTTGGAGCGCA
WDR82	GCCTGTGCTGGGCCACCGGA
ZDHHC18	GCCGGGACCGGGCCGAGCAG
ZFC3H1	GCGATCGCTGAGGAGCAAGG
PTPN2	GTCCCAAGGACCCCCAGACC
CHST14	GACAGCCCTGGCGCGTGTAG
DTX1	GGCCGCTCGCGGGCCCCCAG
MRPL20	GTATCCCGCGGGCCAAGGGG
CLSTN2	GCACTGGCGCGGACCCGGAG
MYBPC2	GGCTAGGCCCTAGGGAGGAC
UNC5C	GAACAGCTGAAAGCCCCACT
NUMBL	GCCCGGAACGGAATCCTCCC
TOX4	GGAGGAGAGAGAGCGGGGTT
MEMO1	GGAGCTGGTGGCGCGGTGCA
CHP2	GTCCCCGTCGGGAATGACCG
ICAM1	GGCTGCTGGGAGCCATAGCG
FLVCR1	GGGCCCGCCCAGAACTCCCG
TRAF6	GTGACCGCTGGGAAGCGAGG
RELL1	GCAGCCCGCCGGCTCCGGAG
PRUNE	GGCTTACGCAGTTCCTCCCG
UCHL3	GCCGCTGGAGGCCAATCCCG
DIRAS1	GGCGCCAGCGGACACCGGAG
TMEM86A	GCGGCCGCAGAGTTCCGCGT
HADHB	GGCTCTGCGGGACCAAGGGG
ZSCAN21	GGGTCTCCCGGTACCCGGAG
ATP12A	GGGAGAAACGCCCCGTCCCG
XRCC3	GCGGCGGGCCTCACCTCCCG
SSU72	GGCGGCGGCCGCAAATCCCG
WDR96	GCAGCGCACGCAGCACCCCA
NRBP1	GCTGCGGAGCGCAGCTGTGA
TMEM214	GGGAAGTGGCCGAGGAGGGA
LAMTOR3	GCAGGGACAGCTTTAAAGAC
NTN1	GGCGGCGGCGGAGCCTTCGG
TSG101	GGGCCGGGACGGACTCGACA
GFI1B	GAGTCACACAGTTGACAGAG
LAMTOR5	GGGCTCAGAACCCAGCGGCA
UNC5B	GTTCGGGCGCCTCTCCCCCA
WDTC1	GGCCCCGGGTGTCCCGAGAG
LAMTOR1	GCACGGACGCCGTCCCTCCT
MED12	GCGGCGGCCGAGAGACAACA
FNIP1	GGCTAGCCACGGCCAGGCAG
RRAGC	GGTAGCGGGGACGCCCGGGA
HSPBP1	GACTTTGTCTGTAGGAGCAG
PTPN1	GGAAGCAGCAGCGGCTAGGG
GATA1	GTGAGCTTGCCACATCCCCA
SIAH2	GCCCGGGCCCCGAACCCCAG
RRP1	GCGGCCGAGACCCCCTGTCC
ZKSCAN4	GTGCGCCTCAGGGGGTGTCC
non-targeting control	GGAGATGAGTCGTAGCGAGA
